# Eicosanoid content in fetal calf serum accounts for reproducibility challenges in cell culture

**DOI:** 10.1101/2020.09.18.303313

**Authors:** Laura Niederstaetter, Benjamin Neuditschko, Julia Brunmair, Lukas Janker, Andrea Bileck, Giorgia Del Favero, Christopher Gerner

**Affiliations:** Department of Analytical Chemistry, Faculty of Chemistry, University of Vienna; Department of Inorganic Chemistry, Faculty of Chemistry, University of Vienna; Joint Metabolome Facility, Faculty of Chemistry, University of Vienna; Department of Food Chemistry and Toxicology, Faculty of Chemistry, University of Vienna; Core Facility Multimodal Imaging, Faculty of Chemistry, University of Vienna

## Abstract

Reproducibility issues regarding *in vitro* cell culture experiments are related to genetic fluctuations and batch-wise variations of biological materials such as fetal calf serum (FCS). Genome sequencing may control the former, while the latter may remain unrecognized. Using a U937 macrophage model for cell differentiation and inflammation, we investigated whether the formation of effector molecules was dependent on the FCS batch used for cultivation. High resolution mass spectrometry was used to identify FCS constituents and to explore their effects on cultured cells evaluating secreted cytokines, eicosanoids and other inflammatory mediators. Remarkably, the FCS eicosanoid composition showed more batch-dependent variations than the protein composition. Efficient uptake of fatty acids from medium by U937 macrophages and inflammation-induced release thereof was evidenced using C13-labelled arachidonic acid, highlighting rapid lipid metabolism. For functional testing, FCS batch-dependent nanomolar concentration differences of two selected eicosanoids, 5-HETE and 15-HETE, were balanced out by spiking in. Culturing U937 cells at these defined conditions indeed resulted in significant proteome alterations indicating HETE-induced PPARγ activation, independently corroborated by HETE-induced formation of peroxisomes observed by high-resolution microscopy. In conclusion, the present data demonstrate that FCS-contained eicosanoids, subject to substantial batch-wise variation, may modulate cellular effector functions in cell culture experiments.
