## Supplementary Table S6 for "Eicosanoid content in fetal calf serum accounts for reproducibility challenges in cell culture"

### Sheet: FCS Background
	A vs B				A vs C				A vs D				B vs C				B vs D				C vs D
Oxylipin	Significant	T-test q-value	T-test Difference	Fold Change	Significant	T-test q-value	T-test Difference	Fold Change	Significant	T-test q-value	T-test Difference	Fold Change	Significant	T-test q-value	T-test Difference	Fold Change	Significant	T-test q-value	T-test Difference	Fold Change	Significant	T-test q-value	T-test Difference	Fold Change	FCS_A_1	FCS_A_2	FCS_A_3	FCS_B_1	FCS_B_2	FCS_B_3	FCS_C_1	FCS_C_2	FCS_C_3	FCS_D_1	FCS_D_2	FCS_D_3
12-HEPE		0.826714	0.0452779	1.03188	+	0.010087	-0.359406	-1.2829	+	0	-1.1737	-2.2559	+	0.0424348	-0.404683	-1.3238	+	0	-1.21898	-2.32782	+	0.0103333	-0.814295	-1.75844	20.4442	20.5729	20.5495	20.7586	20.4386	20.5053	20.2926	20.1467	20.0491	19.4927	19.4333	19.1196
4-HDoHE		0.1822	-0.147491	-1.10764	+	0	-0.597621	-1.51322	+	0	-1.97969	-3.94408	+	0.017	-0.45013	-1.36616	+	0	-1.8322	-3.5608	+	0	-1.38207	-2.60642	21.1285	21.0175	21.078	20.8969	20.9981	20.8866	20.5387	20.5098	20.3826	19.1238	19.0896	19.0716
5-HEPE		0.754	-0.0495211	-1.03492	+	0	-0.477416	-1.39225	+	0	-1.36744	-2.58012	+	0	-0.427895	-1.34527	+	0	-1.31792	-2.49306	+	0.0202353	-0.890024	-1.85321	18.4789	18.2982	18.4144	18.3186	18.3704	18.354	17.9177	17.9425	17.899	17.4255	17.0922	16.5715
tetranor-12-HETE		0.127027	0.301313	1.23227	+	0.00490909	-0.488584	-1.40307	+	0	-0.95695	-1.9412	+	0.0185455	-0.789897	-1.72895	+	0	-1.25826	-2.39207	+	0.0143333	-0.468366	-1.38354	17.1768	17.0317	16.964	17.6154	17.356	17.105	16.5576	16.746	16.4031	16.1969	15.9899	16.1148
15deoxy-PGJ2	+	0	3.07253	8.41247		0.406522	-0.142604	-1.1039	+	0.0258537	0.29261	1.22485	+	0	-3.21514	-9.28653	+	0	-2.77992	-6.86814	+	0.0176	0.435213	1.35211	18.5609	18.4439	18.5982	21.5554	21.6516	21.6136	18.5518	18.3984	18.225	18.9467	18.8454	18.6888
18-HEPE	+	0.02	0.310024	1.23973		0.160111	-0.233401	-1.1756	+	0	-0.670493	-1.59162	+	0.024	-0.543425	-1.45743	+	0	-0.980517	-1.97317	+	0.0245714	-0.437092	-1.35387	18.6228	18.4892	18.5874	18.935	18.8213	18.8732	18.4358	18.42	18.1435	18.0447	17.7144	17.9288
PGB2	+	0	0.8837	1.8451		0.10575	0.254492	1.19292	+	0	-0.611758	-1.52812	+	0	-0.629208	-1.54672	+	0	-1.49546	-2.81954	+	0.0206667	-0.86625	-1.82292	17.6781	17.496	17.5917	18.5258	18.4836	18.4075	17.8809	17.9496	17.6988	16.9761	17.1042	16.8502
Stearidonic Acid_11.63	+	0.0154667	0.641354	1.55979		0.2759	0.252024	1.19088	+	0.00476923	-0.889448	-1.85247	+	0.0451667	-0.38933	-1.30978	+	0	-1.5308	-2.88946	+	0.0124	-1.14147	-2.20606	14.8302	15.2527	15.1812	15.7106	15.7218	15.7556	15.4455	15.4656	15.109	13.8466	14.3931	14.3561
Protectin D1??_SPM?		0.969763	-0.045626	-1.03213		0.0663704	-1.08626	-2.12323	+	0.00516667	-1.95199	-3.86908	+	0.0204	-1.04063	-2.05713	+	0	-1.90636	-3.74862	+	0.0112727	-0.865729	-1.82226	15.9407	14.9556	16.8064	16.2516	15.4639	15.8503	14.9632	14.6441	14.8367	13.8999	13.7835	14.1634
DGLA_13.33	+	0.0112727	0.591941	1.50727	+	0	1.25795	2.39156		0.215843	0.189877	1.14067	+	0	0.666008	1.58668	+	0.0188571	-0.402064	-1.3214	+	0	-1.06807	-2.09663	18.7627	18.8613	18.7822	19.4097	19.3071	19.4652	20.0932	20.1868	19.9	18.8612	18.8981	19.2165
Oleic Acid	+	0.0161818	0.38888	1.30938	+	0	0.93263	1.90875		0.946305	0.0174217	1.01215	+	0.0195	0.54375	1.45776	+	0.0184186	-0.371458	-1.29366	+	0.0137778	-0.915208	-1.88584	23.5749	23.6078	23.6301	23.8363	24.0872	24.0559	24.6168	24.6922	24.3017	23.5472	23.5473	23.7706
DGLA_13.47		0.0892571	0.352993	1.27721	+	0	0.848513	1.80064		0.220308	-0.207834	-1.15495	+	0.038	0.49552	1.40983	+	0.00348387	-0.560827	-1.47511	+	0	-1.05635	-2.07966	16.8706	16.9668	17.3203	17.1949	17.4919	17.5299	17.902	18.096	17.7053	16.8398	16.7676	16.9269
14-HDoHE and 10-HDoHE	+	0.0441481	-0.358318	-1.28193	+	0	-0.584507	-1.49953	+	0	-1.17201	-2.25325		0.223059	-0.226189	-1.16974	+	0	-0.813691	-1.7577	+	0.00826667	-0.587502	-1.50264	21.4148	21.2473	21.4837	21.1562	20.9883	20.9263	20.8355	20.9362	20.6206	20.2058	20.1901	20.2339
6trans-LTB4	+	0	0.890247	1.85349	+	0	0.654929	1.57454	+	0.00413333	-0.420654	-1.33853		0.14	-0.235319	-1.17717	+	0	-1.3109	-2.48096	+	0	-1.07558	-2.10757	18.7301	18.4779	18.5978	19.4186	19.5132	19.5448	19.4184	19.1851	19.1672	18.184	18.2313	18.1287
8-HDoHE	+	0.0122105	-0.734171	-1.66344	+	0	-1.07643	-2.10881	+	0	-1.53772	-2.90335		0.134483	-0.342261	-1.26774	+	0.00308571	-0.803553	-1.74539	+	0.0459355	-0.461292	-1.37677	19.0335	18.6305	19.0345	17.9261	18.4412	18.1287	17.6696	17.9135	17.8861	17.123	17.3021	17.6603
DPA	+	0.0267692	0.486156	1.40071	+	0.00514286	0.656484	1.57624	+	0.014359	-0.479259	-1.39403		0.466	0.170328	1.12531	+	0	-0.965416	-1.95263	+	0.0155	-1.13574	-2.19731	23.9083	23.5845	23.7996	24.037	24.3275	24.3863	24.4795	24.6173	24.165	23.15	23.1503	23.5543
a - linolenic acid_12.26	+	0.0128889	0.486504	1.40105		0.294476	0.238464	1.17974	+	0.00944444	-0.408337	-1.32716		0.249474	-0.248039	-1.18759	+	0	-0.89484	-1.8594	+	0.016381	-0.646801	-1.56569	17.8388	17.62	17.6113	18.0564	18.2844	18.1888	17.9737	18.1747	17.6371	17.1264	17.3119	17.4068
11-HEPE		0.081125	-0.36804	-1.2906		0.0692414	-0.343747	-1.26905	+	0	-0.901436	-1.86792		0.9066	0.0242926	1.01698	+	0.0256667	-0.533396	-1.44733	+	0.0270345	-0.557689	-1.47191	18.4095	18.2376	18.2052	17.9607	18.1594	17.6281	18.0698	18.0065	17.7448	17.6079	17.527	17.0131
5-Oxo-ETE		0.0557333	0.319434	1.24784		0.185263	0.254891	1.19325	+	0.0354545	-0.372419	-1.29452		0.7205	-0.0645428	-1.04575	+	0.00415385	-0.691853	-1.61536	+	0.0172	-0.62731	-1.54468	18.4653	18.1504	18.2552	18.5558	18.7002	18.5732	18.7471	18.4673	18.4212	18.0838	18.0084	17.6614
DGLA_13.12		1	-0.000585556	-1.00041		0.40017	-0.220472	-1.16511	+	0.00427586	-0.897289	-1.86256		0.426522	-0.219886	-1.16464	+	0.00327273	-0.896704	-1.86181	+	0.0156364	-0.676818	-1.59861	18.5164	18.8904	18.2276	18.843	18.6006	18.1892	18.289	18.518	18.166	17.839	17.3259	17.7777
DGLA_13.2		1	0.000442505	1.00031		0.991448	-0.0157318	-1.01096	+	0.003875	-0.650346	-1.56954		0.922033	-0.0161743	-1.01127	+	0.00372414	-0.650789	-1.57003	+	0.00953846	-0.634614	-1.55252	21.8459	22.0366	21.44	21.8812	21.9215	21.5211	21.834	21.8261	21.6152	21.0996	21.0186	21.2532
DHA		0.495565	0.118773	1.08581		0.997544	0.0135415	1.00943	+	0.0151351	-0.311346	-1.24086		0.524981	-0.105231	-1.07567	+	0.00317647	-0.430119	-1.34734	+	0.0208889	-0.324888	-1.25257	26.8528	26.6649	26.6515	26.797	26.9773	26.7513	26.7782	26.8313	26.6004	26.3975	26.4077	26.43
DPA_12.55		0.496089	0.118754	1.0858		1	0.00108846	1.00075	+	0.014	-0.311858	-1.24131		0.470449	-0.117666	-1.08498	+	0.00385714	-0.430613	-1.34781	+	0.0169231	-0.312947	-1.24224	21.7901	21.5875	21.5611	21.7055	21.8843	21.7051	21.6703	21.7415	21.5302	21.3119	21.3391	21.3521
EPA		0.0791765	0.184977	1.1368		0.800615	0.0797062	1.0568	+	0	-0.803389	-1.7452		0.589407	-0.105271	-1.0757	+	0	-0.988366	-1.98394	+	0.0177143	-0.883095	-1.84433	24.9243	24.9013	24.818	25.0973	25.0723	25.029	25.0481	25.1111	24.7235	24.0753	24.0341	24.1241
EPA_12.20		0.0902222	0.356629	1.28043		0.165838	0.300604	1.23166	+	0.0281905	-0.460906	-1.37641		0.748211	-0.0560252	-1.0396	+	0	-0.817535	-1.76239	+	0.00885714	-0.76151	-1.69526	20.9661	21.2498	20.7025	21.4605	21.3765	21.1514	21.3032	21.3593	21.1577	20.6202	20.6568	20.2587
Linoleic Acid_13.02		0.744385	-0.0778694	-1.05546		0.411022	-0.165609	-1.12164	+	0	-0.876233	-1.83558		0.6488	-0.0877393	-1.0627	+	0	-0.798364	-1.73913	+	0.01375	-0.710625	-1.63651	17.6859	17.7435	17.429	17.4741	17.6864	17.4643	17.5291	17.5705	17.262	16.7137	16.5302	16.9858
13-HpODE	+	0.0110476	0.669132	1.59012		0.0616	0.570481	1.48502		0.054087	-0.482112	-1.39679		0.74331	-0.0986506	-1.07077	+	0.004	-1.15124	-2.22105	+	0.0181053	-1.05259	-2.07425	16.2845	16.0461	16.2347	17.2058	16.7381	16.6288	16.5573	17.1988	16.5207	15.7502	16.1385	15.2303
DGLA_13.03		0.18041	0.263751	1.2006		0.0678571	0.475029	1.38995		0.088	-0.334258	-1.26073		0.461098	0.211278	1.15771	+	0.0201818	-0.598009	-1.51363	+	0.0149565	-0.809287	-1.75235	21.8094	21.729	21.8449	21.7647	22.129	22.2809	22.2435	22.6024	21.9625	21.3491	21.2077	21.8238
Palmitic Acid	+	0	1.14009	2.20395	+	0	1.91168	3.76247	+	0.00442857	0.776599	1.71309	+	0	0.771598	1.70716		0.0630588	-0.363487	-1.28653	+	0	-1.13508	-2.19631	19.9644	20.2951	20.0259	21.3679	21.263	21.0749	22.0385	22.0279	21.9541	20.7325	20.6828	21.2
7-HDoHE	+	0	-0.984861	-1.97912	+	0	-0.69962	-1.62408	+	0	-1.12974	-2.18819		0.0711111	0.285241	1.21861		0.415855	-0.144875	-1.10563	+	0.0261333	-0.430117	-1.34734	18.6324	18.2538	18.6159	17.5331	17.4503	17.5642	17.6788	17.918	17.8065	17.5332	17.1262	17.4535
PGA2		0.603404	0.934776	1.91159		0.0669333	-1.13448	-2.19539		0.824357	0.251088	1.1901		0.152	-2.06926	-4.19671		0.687517	-0.683688	-1.60624	+	0.0191111	1.38557	2.61275	16.8034	14.8558	15.1244	18.3572	17.9086	13.3222	14.6123	14.5675	14.2004	15.3459	16.7324	15.4587
11S-HETE	+	0.0145	-0.570681	-1.48522	+	0	-1.09544	-2.13678	+	0	-1.28716	-2.44047	+	0.0361905	-0.524761	-1.4387	+	0	-0.716483	-1.64317		0.3664	-0.191722	-1.14213	18.8657	18.6057	18.8704	18.0285	18.33	18.2712	17.9268	17.7309	17.3977	17.5156	17.3556	17.609
5S-HETE	+	0	-0.748948	-1.68057	+	0	-1.316	-2.48975	+	0	-1.50256	-2.83345	+	0.0208	-0.567054	-1.4815	+	0	-0.753612	-1.68601		0.282776	-0.186558	-1.13805	20.977	21.0089	21.0987	20.3979	20.1494	20.2904	19.9573	19.6042	19.5752	19.5872	19.5751	19.4147
9.10-DiHOME	+	0	1.25267	2.38282	+	0	0.898452	1.86406	+	0.00971429	0.523745	1.43768	+	0.0334737	-0.354221	-1.2783	+	0.0036	-0.728928	-1.65741		0.067	-0.374707	-1.29658	18.9799	18.9864	18.8736	20.1283	20.15	20.3195	19.8325	19.9302	19.7725	19.7922	19.3686	19.2502
12S-HETE/8S HETE		0.261756	-0.152945	-1.11184	+	0	-1.34859	-2.54663	+	0	-1.03417	-2.04794	+	0	-1.19565	-2.29048	+	0	-0.881229	-1.84194		0.0549412	0.314418	1.24351	22.9374	22.6962	22.8396	22.6272	22.7504	22.6368	21.588	21.5644	21.2749	21.7771	21.7915	21.802
9(R) _13(R)-HODE_EPOME mix		0.745208	0.0563126	1.0398	+	0	-0.546489	-1.46053	+	0.0275349	-0.312913	-1.24221	+	0.012	-0.602802	-1.51866	+	0.0197333	-0.369225	-1.29166		0.18586	0.233576	1.17575	20.3733	20.2627	20.3149	20.3205	20.3122	20.4871	19.9169	19.7142	19.6804	20.0684	20.1387	19.8051
12-epi-LTB4	+	0	1.11038	2.15903		0.225949	0.196402	1.14584	+	0.004	0.432902	1.34995	+	0	-0.913975	-1.88423	+	0	-0.677475	-1.59934		0.14581	0.2365	1.17813	18.2326	18.1871	18.3302	19.2833	19.3247	19.473	18.547	18.5178	18.2743	18.7185	18.7913	18.5389
g-Linolenic Acid		0.404909	0.127743	1.09258		0.0793548	-0.485959	-1.40052	+	0	-0.859325	-1.81419	+	0.0353333	-0.613702	-1.53018	+	0	-0.987068	-1.98215		0.144098	-0.373366	-1.29537	18.0539	17.8888	17.7418	18.0193	18.0371	18.0114	17.224	17.8137	17.1889	16.9329	16.9028	17.2709
Stearidonic Acid_12.00		0.353333	0.14879	1.10864		0.0592308	-0.482335	-1.397	+	0	-0.472598	-1.38761	+	0.0374118	-0.631125	-1.54877	+	0.0045	-0.621388	-1.53835		0.971082	0.00973701	1.00677	15.3247	15.1909	15.2668	15.2743	15.3549	15.5996	14.7424	15.1041	14.489	14.8275	14.758	14.7791
11,12-DiHETrE	+	0.0103333	1.26925	2.41036		0.825132	-0.159411	-1.11683		0.408945	-0.29776	-1.22923	+	0	-1.42866	-2.69197	+	0	-1.56701	-2.9629		0.755786	-0.138349	-1.10064	17.0313	16.1158	16.5683	17.698	17.9205	17.9048	16.6738	15.8577	16.7058	15.9389	16.1003	16.7831
20-HETE	+	0.0208696	0.448592	1.36471		0.982508	-0.0108671	-1.00756		0.881241	0.0448869	1.0316	+	0.0222857	-0.459459	-1.37503	+	0.0058	-0.403705	-1.3229		0.771509	0.055754	1.0394	16.3402	16.0329	16.0072	16.5726	16.4935	16.66	16.1593	15.9661	16.2223	16.1129	16.3173	16.0848
LTD4	+	0	0.926085	1.90011		0.407636	-0.584675	-1.4997		0.0845833	-0.219511	-1.16434	+	0.0345455	-1.51076	-2.8496	+	0	-1.1456	-2.21238		0.622815	0.365163	1.28803	16.6272	16.6118	16.7126	17.5191	17.638	17.5728	17.4645	15.1271	15.6061	16.5943	16.3661	16.3328
11-HDoHE	+	0.0508571	-0.540699	-1.45468	+	0.00966667	-0.713943	-1.64028	+	0.00496	-1.00178	-2.00247		0.341091	-0.173244	-1.12759	+	0.003375	-0.461082	-1.37657		0.117	-0.287839	-1.22081	19.2807	19.3433	18.6118	18.5248	18.5585	18.5304	18.3128	18.5993	18.1819	17.9606	18.0486	18.2212
12.13-DiHOME	+	0	1.10586	2.15227	+	0	0.828842	1.77626	+	0.00459259	0.700879	1.62549		0.162375	-0.277014	-1.21168	+	0.0262128	-0.404977	-1.32407		0.595396	-0.127963	-1.09275	18.8749	18.5078	18.6742	19.6551	19.7604	19.9589	19.7122	19.4038	19.4273	19.5629	19.4505	19.1461
9-HETE	+	0.0136471	-0.565287	-1.47968	+	0	-0.966662	-1.95431	+	0	-0.988544	-1.98418		0.0538462	-0.401375	-1.32077	+	0.00284211	-0.423257	-1.34095		0.937288	-0.0218817	-1.01528	19.5255	19.1949	19.492	18.6936	18.8592	18.9637	18.6156	18.4498	18.2469	18.3893	18.3561	18.5014
19-HETE		0.849931	0.0284125	1.01989		0.269171	-0.242429	-1.18298	+	0.01	-0.359911	-1.28335		0.223314	-0.270842	-1.20651	+	0.00291892	-0.388323	-1.30887		0.615709	-0.117482	-1.08484	17.5443	17.3625	17.4236	17.419	17.4541	17.5426	17.3681	17.3448	16.8902	17.18	17.0942	16.9765
AA		0.730667	0.0722338	1.05134		0.41525	-0.138962	-1.10111	+	0.0147368	-0.325613	-1.2532		0.217111	-0.211196	-1.15765	+	0.00276923	-0.397847	-1.31754		0.200957	-0.186651	-1.13812	26.3292	26.1019	26.2183	26.1786	26.4079	26.2795	26.1316	26.1831	25.9178	25.846	25.849	25.9775
AA_12.86		0.0580645	-0.254107	-1.1926		0.148114	-0.665986	-1.58665	+	0	-0.71461	-1.64104		0.3744	-0.41188	-1.33042	+	0.00565854	-0.460504	-1.37602		0.938667	-0.048624	-1.03428	21.433	21.62	21.6104	21.2804	21.2731	21.3475	21.3272	21.3611	19.9771	20.7585	20.6842	21.0768
a-Linolenic Acid		0.847228	-0.0317186	-1.02223		0.113294	-0.308788	-1.23867	+	0	-0.664601	-1.58513		0.178909	-0.27707	-1.21173	+	0.00432	-0.632882	-1.55066		0.0772632	-0.355813	-1.27971	18.2429	18.1488	18.124	18.0551	18.2436	18.1219	17.9231	18.0609	17.6053	17.3568	17.4943	17.6707
14,15-DiHETrE		0.146211	0.440166	1.35676		0.902036	0.109782	1.07907		0.843789	-0.0975609	-1.06996		0.2966	-0.330384	-1.25735	+	0.003	-0.537727	-1.45168		0.534353	-0.207343	-1.15456	18.2678	17.4678	18.3096	18.4001	18.2735	18.6921	18.5304	17.6387	18.2055	17.9828	17.9397	17.83
18-HETE		0.0786667	0.415215	1.3335		0.401209	0.201473	1.14987		0.996459	0.000787735	1.00055		0.314233	-0.213741	-1.15969	+	0.0267826	-0.414427	-1.33277		0.205422	-0.200686	-1.14924	16.7529	16.2507	16.5156	17.0946	17.0284	16.6417	16.7769	16.5348	16.8119	16.6166	16.4949	16.41
8,9-DiHETrE		0.40707	0.481722	1.39641		0.964143	0.043416	1.03055		0.0641702	-0.877409	-1.83707		0.449667	-0.438306	-1.35501	+	0.0292245	-1.35913	-2.5653		0.0712432	-0.920825	-1.8932	15.14	14.9862	15.7697	16.0706	14.6999	16.5706	15.4557	15.383	15.1874	14.8272	13.2971	15.1394
13,16,17-HDoHE	+	0.0116	-1.25097	-2.38001	+	0	-0.763581	-1.6977	+	0	-1.14198	-2.20684		0.249026	0.487386	1.4019		0.847067	0.108987	1.07847		0.055375	-0.378399	-1.2999	20.318	20.2606	20.3308	18.2225	19.2744	19.6595	19.658	19.4902	19.4704	19.3432	18.9382	19.2021
15S-HETE	+	0.0165714	-0.530619	-1.44455	+	0	-0.896766	-1.86189	+	0	-0.655951	-1.57565		0.092	-0.366147	-1.28891		0.364519	-0.125332	-1.09076		0.197636	0.240815	1.18166	20.0561	20.0254	20.0081	19.3512	19.5575	19.589	19.3978	19.0443	18.9572	19.4628	19.3358	19.3231
Linoleic acid_12.93	+	0.0178462	1.08445	2.12057	+	0	1.51681	2.86158	+	0	1.4452	2.72301		0.238054	0.432351	1.34943		0.189462	0.360749	1.28409		0.899931	-0.0716019	-1.05088	17.2495	17.2455	16.9919	17.8923	18.1798	18.6681	18.8149	19.0608	18.1616	18.3166	18.4687	19.0372
16-/17-HETE	+	0.0491034	1.18221	2.26924		0.567294	0.612823	1.52925	+	0.010303	1.65975	3.15962		0.518	-0.569391	-1.4839		0.277208	0.477537	1.39236		0.199667	1.04693	2.06613	16.5338	15.8956	14.5914	17.2271	17.0747	16.2656	17.9521	16.0264	14.8808	17.1386	18.188	16.6736
5,6-DiHETrE	+	0.02784	-0.563458	-1.47781		0.48976	-0.237004	-1.17854	+	0.0417778	-0.460015	-1.37556		0.316952	0.326454	1.25393		0.753831	0.103443	1.07433		0.593692	-0.223011	-1.16717	18.0487	17.739	18.1594	17.1654	17.5259	17.5654	18.1672	17.2265	17.8425	17.726	17.7179	17.1232
Adrenic Acid_13.26		0.73056	0.129585	1.09398		0.871111	0.0791988	1.05643		0.37283	-0.202498	-1.15069		0.802169	-0.0503864	-1.03554		0.05992	-0.332083	-1.25883		0.0635429	-0.281697	-1.21562	19.3227	19.5336	18.8985	19.5282	19.5103	19.105	19.3922	19.4084	19.1918	18.9842	18.9762	19.1869
DPA_12.97		0.783491	0.0904013	1.06467		0.106303	-0.508199	-1.42227		0.984533	-0.0111351	-1.00775		0.05088	-0.5986	-1.51425		0.619228	-0.101536	-1.07292		0.0566061	0.497064	1.41134	21.4027	21.4678	20.8484	21.4627	21.432	21.0954	20.6785	21.1158	20.4	21.2529	21.1859	21.2467
Linoleic acid_12.82		0.593417	-0.187433	-1.13874		0.998133	0.00531197	1.00369		0.18096	-0.3183	-1.24686		0.454638	0.192745	1.14294		0.611643	-0.130867	-1.09495		0.0894359	-0.323612	-1.25146	21.758	21.0737	21.7516	21.0569	21.4132	21.5509	21.5818	21.7131	21.3044	21.2047	21.0603	21.3634
PGJ2		0.619673	0.193828	1.14379		0.497551	-0.206992	-1.15428		0.374667	0.140854	1.10256		0.311902	-0.40082	-1.32026		0.899803	-0.0529741	-1.0374		0.198979	0.347846	1.27266	16.5426	16.5432	16.4058	17.0975	16.8691	16.1066	16.2422	16.7336	15.8949	16.8252	16.6173	16.4717
